# Rye stem rust is a reservoir of diversity and virulence for wheat stem rust

**DOI:** 10.64898/2026.10.12.758526

**Authors:** Thomas W. Ingram, Molly L. Veregge, Pablo D. Olivera Firpo, Yue Jin, Alina Akhunova, Eduard Akhunov, Matthew N. Rouse, Matthew J. Moscou

**Affiliations:** Department of Plant Pathology, University of Minnesota, St. Paul, MN 55108, USA; USDA-ARS Cereal Disease Laboratory, University of Minnesota, St. Paul, MN 55108, USA; Integrated Genomics Facility, Kansas State University, Manhattan, KS 66506, USA; Department of Plant Pathology, Kansas State University, Manhattan, KS 66506, USA; USDA-ARS Sugarcane Field Station, Canal Point, FL 33438, USA

**Keywords:** *Puccinia graminis*, wheat, rye, stem rust, mating genes, admixture

## Abstract

Sexual populations of the stem rust pathogen (*Puccinia graminis* or *Pg*) are producing new race types globally. An analysis of 385 *Pg* genomes (204 from this study) illuminated international migration and admixture events.

Within Kazakhstan, a novel and diverse sexual clade of *P. graminis* is described. An analysis of the highly divergent mating type homeodomain (HD) locus found that the 75 Kazakhstan isolates had 41 different HD haplotypes, out of a total of 99 *P. graminis* HD haplotypes found globally. Kazakh isolates share HD haplotypes with isolates in clade 1 (Ug99), 3-B (TTRTF), and 4 (TKTTF).

There are 148 unique combinations of HD locus haplotypes within the 385 isolates. Rye (*Pgs*) and wheat (*Pgt*) stem rust share multiple HD locus haplotypes and have conserved pheromone receptors and precursors, while oat stem rust (*Pga*) does not.

Virulent alleles for *AvrSr13*, *AvrSr22*, and *AvrSr50* in *Pgt* are frequently derived from admixture with *Pgs*. *Pgs* also contains virulent effectors for *AvrSr33*, *AvrSrC2*, and *AvrSr27*. *Pgt* isolates virulent on *Sr31*, such as Ug99 and isolates from Spain, have genetic links to North American *Pgs* isolates which are present in regions of the United States where barberry is common.
