## Supplementary material for "Rye stem rust is a reservoir of diversity and virulence for wheat stem rust": Dataset S1

### Sheet: Sheet1
Isolate sequencing ID	Isolate	Host	Sample alias	run_accession	sample_accession	study_accession	Sr5	Sr21	Sr9e	Sr7b	Sr11	Sr6	Sr8a	Sr9g	Sr36	Sr9b	Sr30	Sr17	Sr9a	Sr9d	Sr10	SrTmp	Sr24	Sr31	Sr38	SrMcN	Notes
00MN99C_S38	00MN99c	Triticum	00MN99C_S38	SRR17888392	SAMN25656351	PRJNA803546	3+	3+	2	33+	2-	0;1	2	3+	3+	3+	2	32+	3+	3+	3+	2+	2	2-	0;	3+
00M063C_S59	00MO63C	Triticum	00M063C_S59	SRR17888393	SAMN25656350	PRJNA803546	3+	3+	;2-	3	;	0;	2-	3+	33+	3	2-	3	3	3	3+	2	2	;	;13-	3+
01MN84-A-1-2_S51	01MN84-A-1-2	Triticum	01MN84-A-1-2_S51	SRR17888381	SAMN25656352	PRJNA803546	3+	3+	3+	3+	3+	3+	3+	33+	3+	3+	3+	22+	-	3+	3+	3+	2-	12-	33+	3+
01SD80A_S13	01SD80A	Hordeum	01SD80A_S13	SRR17888370	SAMN25656353	PRJNA803546	33+	33+	;2-	2+	2	0;	2	33+	0;	2	22+	33+	2	33+	33+	2+3	2	2	0	2
01TUR17A_S1	01TUR17A	Triticum	01TUR17A_S1	SRR17888359	SAMN25656354	PRJNA803546	3+	3+	2-	33+	;2-/3	3+	3+	3+	;1	32+	2	3	3+	3+	3+	33+	2-	;1	;3	3+
01TUR34A_S3	01TUR34A	Triticum	01TUR34A_S3	SRR17888348	SAMN25656355	PRJNA803546	3+	22+	2-	3+	12-	3+	3+	3+	0;	3+	2	0;	3+	3+	3+	22+	2	2-	0;	3+
03TX16A_S24	03TX16A	Avena	03TX16A_S24	SRR35505987	SAMN50091213	PRJNA1263545	0	0	0	0	0	0	0	0	0	0	0	0	0	0	0	0	0	0	0	0
04IN31_S23	04IN31	Avena	04IN31_S23	SRR35505976	SAMN50091214	PRJNA1263545	0	0	0	0	0	0	0	0	0	0	0	0	0	0	0	0	0	0	0	0
04KEN15604_S6	04KEN15604	Triticum	04KEN15604_S6	SRR17888337	SAMN25656356	PRJNA803546	3+	3+	3+	3+	3+	3+	3+	3+	;2-	3+	3+	22+	3+	3+	3+	3+2	2	3+	3+	3+
04MN74-1_S53	04MN74-1	Triticum	04MN74-1_S53	SRR17888326	SAMN25656357	PRJNA803546	3+	3+	2-	3+	3+	3+	3+	3+	3+	3+	2-	0;	3+	3+	13C	2+3	2	2-	0;1	3+
04SD59_S22	04SD59	Avena	04SD59_S22	SRR35506210	SAMN50091215	PRJNA1263545	0	0	0	0	0	0	0	0	0	0	0	0	0	0	0	0	0	0	0	0
04TX3_S26	04TX3	Avena	04TX3_S26	SRR35506199	SAMN50091216	PRJNA1263545	0	0	0	0	0	0	0	0	0	0	0	0	0	0	0	0	0	0	0	0
05ID107_S25	05ID107	Avena	05ID107_S25	SRR35506321	SAMN50091217	PRJNA1263545	0	0	0	0	0	0	0	0	0	0	0	0	0	0	0	0	0	0	0	0
05ID109_S27	05ID109	Avena	05ID109_S27	SRR35506310	SAMN50091218	PRJNA1263545	0	0	0	0	0	0	0	0	0	0	0	0	0	0	0	0	0	0	0	0
06KEN19V3_S87	06KEN19v3	Triticum	06KEN19V3_S87	SRR17888316	SAMN25656358	PRJNA803546	3+	33+	3+	3+	3+	3+	3+	3+	0;1	3+	33+	22+	3+	3+	3+	2+3	3+	3+	3+	3+
06ND76C_S44	06ND76C	Triticum	06ND76C_S44	SRR35506299	SAMN50091219	PRJNA1263545	3	33+	2-	2	12-	0;1	3+	3+	0	2	2	22+	3	3	3	2	2	2	0	33+
07KEN24-4_S86	07KEN24-4	Triticum	07KEN24-4_S86	SRR17888315	SAMN25656359	PRJNA803546	3+	3+	3+	3+	3+	3+	3+	3+	3+	3+	3+/2	2+3-	3+	3+	3+	2+3-	2	3+	3+	3+
08KEN16-1_S78	08KEN16-1	Triticum	08KEN16-1_S78	SRR35506288	SAMN50091220	PRJNA1263545
08KEN17-1_S5	08KEN17-1	Triticum	08KEN17-1_S5	SRR35506186	SAMN50091222	PRJNA1263545	3	3	3	3	3	3	3	3	0;	3	3	22+	3	3	3	2	2	3	3	3
08KEN17-11_S74	08KEN17-11	Triticum	08KEN17-11_S74	SRR35506277	SAMN50091221	PRJNA1263545	3	3	3	3	3	3	3	3	03 lif	3	3	2+	3	3	3	3	2	3 lif	3	3
08KEN17-2_S4	08KEN17-2	Triticum	08KEN17-2_S4	SRR35506175	SAMN50091223	PRJNA1263545	3	3	3	3	3	3	3	3	0;	3	3	2+	3	3	3	22+	2	3	3	3
08KEN17-9_S79	08KEN17-9	Triticum	08KEN17-9_S79	SRR35506164	SAMN50091224	PRJNA1263545	0/3 lif	3	3	3	0/3 lif	3	0/3	0/3 lif	0	0	0/3 lif	0/3 lif	0	3 lif	3	3 lif	0	0/3 lif	0/2+ lif	0/3 lif
08KEN34-7_S59	08KEN34-7	Triticum	08KEN34-7_S59	SRR35506125	SAMN50091225	PRJNA1263545	3	3	3	3	3	3	3	3	0	3	3	2+	3	3	3	3C	2	3	3	3
09CA115-2_S40	09CA115-2	Hordeum	09CA115-2_S40	SRR35506114	SAMN50091226	PRJNA1263545	0;	2	1	2	22-	0;1	2	3+	0;	22+	2	2	2	2-	0;3-	;1-	2	2-	0;	3+
09ETH8-3_S85	09ETH8-3	Triticum	09ETH8-3_S85	SRR17888391	SAMN25656360	PRJNA803546	2	2+3	3	2	2+3	2	2	3	0	3	2	2+3	4	4	2	2	2	2	0;	3
09ID073-2_S42	09ID073-2	Triticum	09ID073-2_S42	SRR17888390	SAMN25656361	PRJNA803546	3+/2-	3+	3+1Y	22+	;1	0;	2	3+	0;	2	2	22+	3+	3+	3+	2	2-	;1	0;	3+
10KEN10-1_S58	10KEN10-1	Triticum	10KEN10-1_S58	SRR35506046	SAMN50091227	PRJNA1263545	3	3	3	3/2-	3	3	3	3	0	3 lif	2+3	2+	3	3	3	2	3 lif	3	3	3
10KEN10-4_S7	10KEN10-4	Triticum	10KEN10-4_S7	SRR35506035	SAMN50091228	PRJNA1263545	3 lif	3 lif	3 lif	3 lif	3 lif	0	0	0/3 lif	0	0	0/3 lif	2+	0	3 lif	0	3 lif	3	0	0	3
10KEN14-2_S21	10KEN14-2	Triticum	10KEN14-2_S21	SRR35506024	SAMN50091229	PRJNA1263545	3	3	3	3	3	3	3	3	0;	3	3	2+	3	3	3	3	2	3	3	3+
10KEN30-1_S80	10KEN30-1	Triticum	10KEN30-1_S80	SRR35506259	SAMN50091230	PRJNA1263545	3	3	3	3	3	3	3	3	0	3 if	3	2+3	3	3	3	3	3	3	3	3
10PAK05-1_S84	10PAK05-1	Triticum	10PAK05-1_S84	SRR35506248	SAMN50091231	PRJNA1263545
11KEN5-1_S22	11KEN5-1	Triticum	11KEN5-1_S22	SRR35506157	SAMN50091232	PRJNA1263545	3	3	3	3	3	3	3	2+3	0	3	3	22-	3	3	3	2-	3	3	3	3
11TX004-8_S21	11TX004-8	Avena	11TX004-8_S21	SRR35506146	SAMN50091233	PRJNA1263545
12ISR2083_S24	12ISR2083	Triticum	12ISR2083_S24	SRR17888389	SAMN25656362	PRJNA803546	3	3	-	3	;2-	3	33+	-	3	3	3	3	3	3	3+	3	2-	;2-	3	3
12TUR3M2-3_S70	12TUR3M2-3	Triticum	12TUR3M2-3_S70	SRR35506135	SAMN50091234	PRJNA1263545	33+	2	3 lif	3 lif	3	3	2	3+	0;2 lif	3 lif	3 lif	1	33+	33+	2+3 lif	1	2+3	2-	2+3	3
13ETH18-1_S83	13ETH18-1	Triticum	13ETH18-1_S83	SRR17888388	SAMN25656363	PRJNA803546	3+	3+	3+	3+	12-	3+	3+	3+	3+	3+	-	3	3+	3+	3+	3+	22-	2-	3+	3+
13ETH22-2_S4	13ETH22-2	Triticum	13ETH22-2_S4	SRR17888387	SAMN25656364	PRJNA803546	3	3+	3	2-	NaN	3+	3+	3+	3+	NaN	3+	3	3	3+	33+	33+	2-	2-	NaN	3+
13ETH23-1_S5	13ETH23-1	Triticum	13ETH23-1_S5	SRR17888386	SAMN25656365	PRJNA803546	0 esc	3+	3+	3+	2-3	-	3+	3+	3+	3	3+	3	3+	3+	3+	3+	22-	2-	3+	3+
13GEO01-2_S68	13GEO01-2	Triticum	13GEO01-2_S68	SRR35506098	SAMN50091235	PRJNA1263545	3+	2-	3+	3+	3+	3+	2	3+	0;	22+	2	high17	3+	3+	1+	2-	22-	1+	0;	3+
13GEO02-1_S1	13GEO02-1	Triticum	13GEO02-1_S1	SRR35506087	SAMN50091236	PRJNA1263545	33+	2	2+3	3	3	3	22-	3	2	;23	2	1	3	3	;1	;1	2	2-	23C	2+3
13GEO06-3_S23	13GEO06-3	Triticum	13GEO06-3_S23	SRR35506019	SAMN50091237	PRJNA1263545	3+	2-	3+	3+	3+	3+	2	3+	3+	22+	3+	high17	3+	3+	3+	3+	2-	1+	3+	3+
13GEO08-1_S69	13GEO08-1	Triticum	13GEO08-1_S69	SRR35506008	SAMN50091238	PRJNA1263545	3+	2-	3+	3+	3+	3+	2	3+	0;	22+	2	0;	3+	3+	3+	3+	2-	1+	3+	3+
13GEO10-2_S24	13GEO10-2	Triticum	13GEO10-2_S24	SRR35505997	SAMN50091239	PRJNA1263545	3+	2	3	3	3	3	2	3+	13 lif	23	23	0;1	3	3+	2N single 3 pustule	0;1	2+3	2	2/3	33+
13GEO13-1_S2	13GEO13-1	Triticum	13GEO13-1_S2	SRR35506232	SAMN50091240	PRJNA1263545	3	22+	3+	3	2	3+	2-	3	03lif	3	2	2+3	NaN	3+	3+	3+	2	2-	0	3+
13GEO15-1_S25	13GEO15-1	Triticum	13GEO15-1_S25	SRR35506221	SAMN50091241	PRJNA1263545	3	2	2	3	3	;23	2	3+	0;	33+	33+	22-	3	3	3	3C	2	2-	3	3+
13GEO22-1_S75	13GEO22-1	Triticum	13GEO22-1_S75	SRR35506076	SAMN50091242	PRJNA1263545	3	2+	2-	3	3	3	2	3	0;	3	2	-	3	3	3	2+3C	22+	2	3	3
13GEO25-1_S26	13GEO25-1	Triticum	13GEO25-1_S26	SRR35506069	SAMN50091243	PRJNA1263545	3+	2	3+	3+	3+	3+	3+	3+	0;1	22+	22+	2-	3	3+	3+	3	2+	2-	22+	3+
13GEO28-1_S27	13GEO28-1	Triticum	13GEO28-1_S27	SRR35506068	SAMN50091244	PRJNA1263545	3	2+	3	3	23	;23	2	3	;	33+	2	2-	3	3	3	2+3	2+3	2-	2+3	3+
13GEO35-4_S37	13GEO35-4	Triticum	13GEO35-4_S37	SRR35506067	SAMN50091245	PRJNA1263545	3	2-	3	3	3	3	2	3	22+	3	2	2-	3	3	3	3	2+	2-	22+	3
13GEO38-1_S38	13GEO38-1	Triticum	13GEO38-1_S38	SRR35506066	SAMN50091246	PRJNA1263545	3	2	3	3	3	3	3	3	0/2lif	3	22-	-	3	3	3	3	2+3	2-	3	3
13GEO38-3_S39	13GEO38-3	Triticum	13GEO38-3_S39	SRR35506064	SAMN50091247	PRJNA1263545	3	3	3	3	3	3	3	3	1	3	23	22+	3	3	3	3	2+	2-	2+	3
13GEO40-1_S40	13GEO40-1	Triticum	13GEO40-1_S40	SRR35506063	SAMN50091248	PRJNA1263545	3	2	3	3	3	3	2-	3	;1	22+	2	2-	3	3	3	3	2+	1	2-	3
13GER01-1_S55	13GER01-1	Triticum	13GER01-1_S55	SRR35506062	SAMN50091249	PRJNA1263545	3	3	3	3	2-	3	3	3	0;	3	3	22+	3	3	3	3	2+	2-	3	3
13GER05-1_S41	13GER05-1	Triticum	13GER05-1_S41	SRR35506061	SAMN50091250	PRJNA1263545	3	2	2	3	3	;1	2	3	3	3	2	2	3	3	3	3/23C	2	1	3	3
13GER06-1_S67	13GER06-1	Triticum	13GER06-1_S67	SRR35506060	SAMN50091251	PRJNA1263545	3	3	3	3	;1	3	3	3	3	3	3	2	3	3	3	3	2	1	3	3
13GER06-2_S3	13GER06-2	Triticum	13GER06-2_S3	SRR35506059	SAMN50091252	PRJNA1263545	3	2	3	3	3	3	2	3	22+	22+	3	;1 single 3 pustule	3	3	3C	2	2+	2-	2+	3
13GER10-4_S4	13GER10-4	Triticum	13GER1-2_S56	SRR35506058	SAMN50091253	PRJNA1263545	2+3	2+3	3	3	2	3	3	3	3+	3	3	2+3	3	3	3	3	2	2-	3	3+
13GER1-2_S56	13GER1-2	Triticum	13GER10-4_S4	SRR35506057	SAMN50091254	PRJNA1263545	3	3	3	3	2	3	3	2+3	0	3	3	2	3	3	3	3	2+	1	3	3
13GER14-4_S42	13GER14-4	Triticum	13GER14-4_S42	SRR35506056	SAMN50091255	PRJNA1263545	3	3	3	3	2-	3	3	3	3	2+3	3	2+3	2+3	3	3+	33+	2-	1	3	3+
13GER16-1_S88	13GER16-1	Triticum	13GER16-1_S88	SRR17888385	SAMN25656366	PRJNA803546	3+	3+	3+	3+	12-	3+	3+	3+	0;3	32+	3+	22+	3+	3+	3+	3+	3	2-	3+	3+
13GER16-3_S43	13GER16-3	Triticum	13GER16-3_S43	SRR35506055	SAMN50091256	PRJNA1263545	3	2+3	3	3	;1	3	3	3	3	3	3	2-	3	3	3	3	2-	2-	22+	3
13GER16-5_S44	13GER16-5	Triticum	13GER16-5_S44	SRR35506053	SAMN50091257	PRJNA1263545	3+	3+	3+	3+	1	3+	3+	3+	0	3+	3+	3+	3+	3+	3+	3+	3+	1+	3+	3+
13GER17-2_S54	13GER17-2	Triticum	13GER17-2_S54	SRR17888384	SAMN25656367	PRJNA803546	3+	33+	33+	3	2-	3+	3+	3+	3+	32+	3+	22+	3+	3	3+	32+	2-	;2-	123-	3+
13GER17-3_S45	13GER17-3	Triticum	13GER17-3_S45	SRR35506052	SAMN50091258	PRJNA1263545	3+	3+	3+	3+	;1	3+	3+	3+	3+	3+	3+	3+	3+	3+	3+	3+	2	2	3	3+
13ISR2320_S81	13ISR2320	Triticum	13ISR2320_S81	SRR35506050	SAMN50091259	PRJNA1263545	3+	33+	3+	33+	33+	3+	33+	33+	3+	3+	33+	3	33+	33+	33+	33+	2-	2	33+	3+
14GEO176_S46	14GEO176	Triticum	14GEO176_S46	SRR35505994	SAMN50091260	PRJNA1263545	3	2+	3	3	1	3	3	3	3	23	3	1	2+3	3	3+	3	2-	1	3	3
14GEO189-1_S5	14GEO189-1	Triticum	14GEO189-1_S5	SRR35505993	SAMN50091261	PRJNA1263545	2+3	2+3	3	3	2+3	3	3	3+	3+	33+	2	22+	2+3	2+3	3	3C	2	2-	3	3+
14GEO190-2_S47	14GEO190-2	Triticum	14GEO190-2_S47	SRR35505992	SAMN50091262	PRJNA1263545	3	3	3	3	22+	3-	3	3	0	3	3	2-	3	3	3	3	2	2-	3	3+
14GEO210-2_S57	14GEO210-2	Triticum	14GEO210-2_S57	SRR35505991	SAMN50091263	PRJNA1263545	3	22+	3	2+3 lif	;1	3	3	3	3	3	3	2-	3	3	3	3	2+	1	2+3	3
14KEN58-1_S89	14KEN58-1	Triticum	14KEN58-1_S89	SRR17888383	SAMN25656368	PRJNA803546	3+	22+	3+	3	3+	3+	3+	3+	0;	3+	3+	2	3+	3+	3+	3	3	3	3+	3+
15GEO272-1_S76	15GEO272-1	Triticum	15GEO272-1_S76	SRR35505990	SAMN50091264	PRJNA1263545	3	3	3	3	2-	3	3	3	3	3	3	1	3	3	3	3	2	2-	3	3
15ISR4634_S73	15ISR4634	Triticum	15ISR4634_S73	SRR35505989	SAMN50091265	PRJNA1263545	3	3	3	3 lif	1	2+3	3	3	3	3	2+3	2+	3	3	3	3	2	2-	3	3
15ISR4788_S48	15ISR4788	Triticum	15ISR4788_S48	SRR35505988	SAMN50091266	PRJNA1263545	3	3	3	3	2-	3	3	3	3	3	3	3	3	3	3	3	2	2-	3	3
15ISR4795_S72	15ISR4795	Triticum	15ISR4795_S72	SRR35505986	SAMN50091267	PRJNA1263545	3+	3+	3+	3+	;2-,3+	3+	3+	3+	3 lif	3	3+	3+	3+	3+	3+	3+	2	2-	3	3+
15ISR4821_S6	15ISR4821	Triticum	15ISR4821_S6	SRR35505985	SAMN50091268	PRJNA1263545	3+	3+	3+	3+	1	3+	3+	3+	3+	3+	3+	3+	3+	3+	3+	3+	2	2-	3+	3+
15KAZ098-1	15KAZ098-1	Triticum	15KAZ098-1	SRR35506295, SRR35506294, SRR35506293			3+b	22+	2-	2+	;	3+	3+	3+	;	2+	2-	2-	3+	3+	3+	2+	2+3	2-;	2	4
15KAZ102-1	15KAZ102-1	Triticum	15KAZ102-1	SRR35506292, SRR35506291, SRR35506290			3+	2	3+	3+	2-	33+	2	4	3+	2+	2	22-	4	3+	3+	3+	2-	2-	2+	4
15KAZ104-2	15KAZ104-2	Triticum	15KAZ104-2	SRR35506289, SRR35506287			3+	3	3+	3+	3+	3+	2-	3+	3+	2+	2-	2-	3+	3+	3+	33+	2	1	0;	4
15KAZ112-1	15KAZ112-1	Triticum	15KAZ112-1	SRR35506286, SRR35506285, SRR35506284			3+	2	3+	3+	2-	3+	3+3	3+	33+	22+	3+	2-	3+	3+	3+	3+	2-	2-	2	4
15KAZ114-1	15KAZ114-1	Triticum	15KAZ114-1	SRR35506283, SRR35506282, SRR35506281, SRR35506280, SRR35506279, SRR35506278			3+	2+2	3+	3+	2-	3+	3+	4	33+	2+2	3+	2-	4	4	3+	4	2-	2-	21;	4
16KAZ089-1	16KAZ089-1	Triticum	16KAZ089-1	SRR35506276, SRR35506275, SRR35506274			3+	2	2-;	3+	2-	1;3-	2	3+	0;	2+	2-	2-	3+	3+	3+	3+	22-	2-;	2+3	3+
16KAZ091-1	16KAZ091-1	Triticum	16KAZ091-1	SRR35506273, SRR35506272, SRR35506271			3+	32+	3+	3+	2-	3+	3+	3+	;	2+	3+	2+	3+	3+	3+	3+	2-	2-	3	4
16KAZ098-1-2	16KAZ098-1-2	Triticum	16KAZ098-1-2	SRR35506270, SRR35506268, SRR35506188			3+	22+	4	2	2-	;11+	2	4	3+	22+	2-	2-	3+	4	4	2	2	2-	2+	4
16KAZ103-5-1	16KAZ103-5-1	Triticum	16KAZ103-5-1	SRR35506187, SRR35506185, SRR35506184			4	4	3+	3+	2-	3+	-	4	;	2+3	3+	2	4	4	4	3+	2	2-	3+	4
16KAZ105-2	16KAZ105-2	Triticum	16KAZ105-2	SRR35506183, SRR35506182, SRR35506181			4	32+	4	3+	2	4	4	4	4	4	3	2+	3+	4	4	4	2	2-	4	4
16KAZ108-2	16KAZ108-2	Triticum	16KAZ108-2	SRR35506180, SRR35506179, SRR35506178			3+	2	2-	33+	2-	11+;	22-	4	3+	2	2-	2-	3+	3+	3+	2+	2-	2-	21;	3+
16KAZ109-3-1-2	16KAZ109-3-1-2	Triticum	16KAZ109-3-1-2	SRR35506177, SRR35506176, SRR35506174			3+	33+	3+	3+	2-	3+	2	3+	3+	33+	2-	22+	4	3+	4	3+	2-	2-	0	4
16KAZ109-4	16KAZ109-4	Triticum	16KAZ109-4	SRR35506173, SRR35506172, SRR35506171			3+	2	3+	3+	2-;	3+	4	4	3+	3+3	2	2+	3+	3+	4	3+3	2	2-	3	4
16KAZ110-1	16KAZ110-1	Triticum	16KAZ110-1	SRR35506170, SRR35506169, SRR35506168			3+	2	3+	2+	2-	3+	3+	4	3+	2+	2-	2-	3+	3+	4	2+	2	2-	2+3	4
16KAZ110-3-1	16KAZ110-3-1	Triticum	16KAZ110-3-1	SRR35506167, SRR35506166, SRR35506165			3+	32+	3+	3+	2-	3+	22+	4	;1	33+	2-	2	4	4	4	3+	2	2-	;13-	4
16KAZ111-2-2	16KAZ111-2-2	Triticum	16KAZ111-2-2	SRR35506163, SRR35506162, SRR35506161			3+	2	3+	2+	2-	13	3+	3+	3+	22+	2-	2-	3+	3+	3+	22+	2-	2-	22+	3+
16KAZ112-1-1	16KAZ112-1-1	Triticum	16KAZ112-1-1	SRR35506132, SRR35506131, SRR35506130			3+	2-	2-;	3+	2-	11+;	2-	3+	;	2+	2-	2-	3+	4	4	3+	2-	2-	12;	4
16KAZ112-7-2	16KAZ112-7-2	Triticum	16KAZ112-7-2	SRR35506129, SRR35506128, SRR35506127			3+	3+	3+	33+	2-	;	3+	3+	3+	33+	2-	2	3+	3+	4	33+	2+3	2-	2+3	4
16KAZ112-8-1-1-1	16KAZ112-8-1-1-1	Triticum	16KAZ112-8-1-1-1	SRR35506126, SRR35506124			3+	3+	3+	3+	2	3+	3+	4	0	32+	3+	2	3+	3+	4	3+	2-	2-	3	4
16KAZ112-9-1	16KAZ112-9-1	Triticum	16KAZ112-9-1	SRR35506123, SRR35506122			4	3+	3+	3+	2-	;1	4	4	3+	2+	2-	22+	3+	4	4	3	2+3	2+	33+	4
16KAZ116-1	16KAZ116-1	Triticum	16KAZ116-1	SRR35506121, SRR35506120			3+	2	3+	2+	2-	31;	3+	3+	3+	2+	2-	2	4	4	4	2+	2	2-	32+	4
16KAZ116-2	16KAZ116-2	Triticum	16KAZ116-2	SRR35506119, SRR35506118, SRR35506117			3+	22+	2-	2+	2-	3+	2-	4	3+	2+	2-	2	3+	3+	3+	3+	2	2-	;1-	3+
16KAZ116-3	16KAZ116-3	Triticum	16KAZ116-3	SRR35506116, SRR35506115, SRR35506113			3+	22-	2-	2+	2-	3+	2-	3+	3+	33+	2-	2-	3+	3+	4	2+3	2	2-	;11+3-	4
16KAZ117-1-1	16KAZ117-1-1	Triticum	16KAZ117-1-1	SRR35506112, SRR35506111, SRR35506110			3+	2+	3+	3+	2-	33+	2	3+	3+	2+	2-	2-	3+	3+	3+	3+	2-	2-	;11-	3+
16KAZ117-4-1	16KAZ117-4-1	Triticum	16KAZ117-4-1	SRR35506109, SRR35506108, SRR35506107			3+	2-	3+	3+	2-	;11+	2-	3+	;11+	2+	2-	2-	3+	3+	3+	3+	2-	2-	2-;	3+
16KAZ117-5	16KAZ117-5	Triticum	16KAZ117-5	SRR35506051, SRR35506049, SRR35506048			3+	2-	3+	4	2-	3+	22+	3+	;	33+	22-	2-	4	4	3+	3+	22+	2-	3	4
16KAZ117-7-2	16KAZ117-7-2	Triticum	16KAZ117-7-2	SRR35506045, SRR35506044, SRR35506043			3+	2-	2-	22+	2-	3+	2	4	3+	3+3	2	2-	3+	3+	3+	2	2	2-	3	4
16KAZ117-8	16KAZ117-8	Triticum	16KAZ117-8	SRR35506039, SRR35506038, SRR35506037			3+	2-	3+	22-	;	;11+	2-	3+	;	2+	2-	;2-	3+	3+	3+	2	32+	2-	1;3-	3+
16KAZ117-8-2	16KAZ117-8-2	Triticum	16KAZ117-8-2	SRR35506042, SRR35506041, SRR35506040			3+	2-	3+	2+	;1-	31;	2	3+	0	2+	2-	2-	3+	3+	3+	2+2	2+3	2-	3+3	4
16KAZ118-1-1	16KAZ118-1-1	Triticum	16KAZ118-1-1	SRR35506036, SRR35506034, SRR35506033			3+	2	3+	3+	2-	33+	2	3+	3+	33+	2-	2-	3+	4	4	33+	2	2-	3+	4
16KAZ118-3	16KAZ118-3	Triticum	16KAZ118-3	SRR35506032, SRR35506031, SRR35506030			3+	2-	2-	3	;2-	33+	2-	3+	0	2+	2-	2-	3+	2-	3+	33+	2-	2-	22+	3+
16KAZ119-2	16KAZ119-2	Triticum	16KAZ119-2	SRR35506029, SRR35506028, SRR35506027			3+	2-	2-;	3	2-	;1+1	33+	3+	3+	2+	2-	2-	3+	3+	3+	3+	2	2-	2+3	3+
16KAZ130-1	16KAZ130-1	Triticum	16KAZ130-1	SRR35506026, SRR35506025, SRR35506023			3+	22+	2-	33+	2-	13;	2	3+	3+	2+	2-	2-	4	3+	4	3+	22+	2-	;1	4
16KAZ130-3	16KAZ130-3	Triticum	16KAZ130-3	SRR35506269, SRR35506267, SRR35506266			3+	22+	2	3+	2-	3+	2	4	3+	2+	2	2	4	4	3+	3+	22+	2-	;12	4
16KAZ132-1-1-2	16KAZ132-1-1-2	Triticum	16KAZ132-1-1-2	SRR35506265, SRR35506264, SRR35506263			3+	3+	3+	2+	2-	;	2-	4	0;	3	2-	2-	3+	3+	3+	2+	2+2	2-	3	3+
17KAZ105-1	17KAZ105-1	Triticum	17KAZ105-1	SRR35506262, SRR35506261, SRR35506260			3+	3+	2-;	3+	2-	;	3+	4	33+	33+	2-	2	3+	3+	3+	3+	2+3-	2-	32+	3+
17KAZ105-2	17KAZ105-2	Triticum	17KAZ105-2	SRR35506258, SRR35506257, SRR35506256			3+	2-	2-	3+	2-	11+;	2	4	0;	2	2-	2-	3+	3+	3+	33+	2	2-	31;	3+
17KAZ107-1	17KAZ107-1	Triticum	17KAZ107-1	SRR35506255, SRR35506254, SRR35506253			3+	3	2-	3+	2-	3+	2-	3+	3+	2+	2-	2-	3+	3+	3+	3+	22-	2-	3	3+
17KAZ108-1-1	17KAZ108-1-1	Triticum	17KAZ108-1-1	SRR35506252, SRR35506251, SRR35506250			3+	22+	11+;	2	2-	1+1;	2	4	3+	33+	2-	2-	4	3+	11+N	2-	2	2-	;13	4
17KAZ108-4-1	17KAZ108-4-1	Triticum	17KAZ108-4-1	SRR35506249, SRR35506247, SRR35506246			3+	22+	2-	3+	2-	3+	3+	4	3+	2+	2-	2-	3+	3+	3+	4	2-	2-	;12	3+
17KAZ108-6	17KAZ108-6	Triticum	17KAZ108-6	SRR35506245, SRR35506244, SRR35506243			3+	2	11+;	2	2-	11+;	2-	3+	3+	2+	2-	2-	3+	3+	11+;	2-	2-	2-	21;	3+
17KAZ110-1-1	17KAZ110-1-1	Triticum	17KAZ110-1-1	SRR35506242, SRR35506241, SRR35506160			3+	2+	2-	3+	2-	;	2	3+	3+	3+	2	22+	3+	3+	4	3+	3+	2-	;1-	4
17KAZ110-2	17KAZ110-2	Triticum	17KAZ110-2	SRR35506159, SRR35506158, SRR35506156			3+	3+	2	3	2-;	;13	2-	3+	3	3	2-	2-	3+	3+	3+	3	2	2-	33+	3+
17KAZ110-4	17KAZ110-4	Triticum	17KAZ110-4	SRR35506155, SRR35506154, SRR35506153			3+	2+	3+	2	;2-	;1	3+	3+	3+	2+	2-	2-	3+	3	3+	2-	2-	2-	;12+	3+
17KAZ111-1	17KAZ111-1	Triticum	17KAZ111-1	SRR35506152, SRR35506151, SRR35506150			3+	2+	3	2+	2-;	1;	2	4	;	2+	2-	2-	3+	3+	3+	2+	2-	2-	1	3+
17KAZ111-3-1	17KAZ111-3-1	Triticum	17KAZ111-3-1	SRR35506149, SRR35506148, SRR35506147			3+	2+	2-	3+	2-	;	2	4	;	2+3	2-	2-	3+	3+	3+	3+	3+	2-;	2;	3+
17KAZ111-3-2	17KAZ111-3-2	Triticum	17KAZ111-3-2	SRR35506145, SRR35506144, SRR35506143			3+	2+	3+	3+	2-	3+	2	3+	0;	2+	2-	22+	3+	3+	3+	3	2-	2-	1	3+
17KAZ111-5-1	17KAZ111-5-1	Triticum	17KAZ111-5-1	SRR35506142, SRR35506141, SRR35506140			3+	3	2-	3	2-	;	3+	3+	3+	2+	2-	2	3+	3+	3+	3	2	2-	;3	3+
17KAZ112-1	17KAZ112-1	Triticum	17KAZ112-1	SRR35506139, SRR35506138, SRR35506137			3+	3	3+	3+	2-	;	2	3+	3+	3	2	2-	3	3+	3+	3+	2+3-	2-	0;	3+
17KAZ112-2	17KAZ112-2	Triticum	17KAZ112-2	SRR35506136, SRR35506134			3+	3	3	33+	2-	1;	2-	3+	;1-	2+	2-	2-	3+	3+	3+	3+	2-	2-;	;1+3	3+
17KAZ114-1	17KAZ114-1	Triticum	17KAZ114-1	SRR35506133, SRR35506106, SRR35506105			3+	2-	33+	2	2-	;1-	2	3+	3+	2	2-	2-	3+	3+	3+	2	2-	2-	1+1;	3+
17KAZ114-4	17KAZ114-4	Triticum	17KAZ114-4	SRR35506101, SRR35506100, SRR35506099			3+	3+	2-	3+	2-	3+	2	3+	0	33+	2-	2+	4	3+	3+	4	22+	2-	33+	4
17KAZ114-4-2	17KAZ114-4-2	Triticum	17KAZ114-4-2	SRR35506104, SRR35506103, SRR35506102			3+	2+	2-	2+3	2-	3+	2	4	3+	3-	2-	32+	3+	3+	3+	2	2-	2-	13;	3+
17KAZ114-5-1	17KAZ114-5-1	Triticum	17KAZ114-5-1	SRR35506097, SRR35506096, SRR35506095			3+	22+	3+	2	2-	;	3+	4	3+	2+	2-	2-;	3+	3+	3+	2	22-	2-	3	3+
17KAZ114-6	17KAZ114-6	Triticum	17KAZ114-6	SRR35506094, SRR35506093, SRR35506092			3	22+	3	2	;1	;	3+	3+	3+	2+	2-	2-	3+	3+	3+	2	2	2-	22+;	3+
17KAZ114-7-2	17KAZ114-7-2	Triticum	17KAZ114-7-2	SRR35506091, SRR35506090, SRR35506089			3+	3+	;1-	3+	2-;	;11+	2	4	0;	3+	2-	2-	3+	4	3+	3+	22+	2-	3	4
17KAZ117-3	17KAZ117-3	Triticum	17KAZ117-3	SRR35506088, SRR35506086, SRR35506085			3+	22+	2-	2	2-	;	2-	3+	3+	2+	2-	2	3+	3+	3+	2	3	2-	11+	3+
17KAZ117-5-1	17KAZ117-5-1	Triticum	17KAZ117-5-1	SRR35506084, SRR35506083, SRR35506082			3+	2	3+	3+	2-;	;	2-	4	23	2+	2-	22+	3+	3+	4	3+	2+	2-	;11+	3+
17KAZ118-1	17KAZ118-1	Triticum	17KAZ118-1	SRR35506081, SRR35506080, SRR35506079			3+	33+	2-	3+	2-;	;	2	4	;	33+	2-	2-	4	4	3+	3+	2-	2-	13-	3+
17KAZ118-2	17KAZ118-2	Triticum	17KAZ118-2	SRR35506022, SRR35506021, SRR35506018			3+	2-	2-	3+	2-	3+	3+	4	0;	2	2-	2-	4	4	3+	3+	2-	2-	;1-	4
17KAZ118-3-1	17KAZ118-3-1	Triticum	17KAZ118-3-1	SRR35506017, SRR35506016, SRR35506015			3+	2+	2-	3+	2-	;	2-	3+	;	2+	2-	2	4	2	3+	3+	2-	2-	;13	3+
17KAZ119-3	17KAZ119-3	Triticum	17KAZ119-3	SRR35506014, SRR35506013, SRR35506012			3+	22+	2-	3+	2-	33+	3+	4	3+	3+	2-	2-	3+	3+	4	3+	2-	2-	3	3+
17KAZ120-2	17KAZ120-2	Triticum	17KAZ120-2	SRR35506011, SRR35506010, SRR35506009			3+	N/A	2-	3+	;2-	;1-	2-	3+	N/A	2+	2-	2	3+	3+	3+	3+	N/A	2-;	22+	3+
17KAZ121-3	17KAZ121-3	Triticum	17KAZ121-3	SRR35506007, SRR35506006, SRR35506005			3+	3+	;1-	3+	2-	;1	3+	4	4	3+	2-	2+3	4	4	4	4	2-	2-	3+	4
17KAZ122-2-2	17KAZ122-2-2	Triticum	17KAZ122-2-2	SRR35506004, SRR35506003, SRR35506002			3+	22+	2-	3+	2-	11+3;	2	4	3+	2+	2-	22+	3+	3+	4	3+	2-	2-	3;	4
17KAZ123-1	17KAZ123-1	Triticum	17KAZ123-1	SRR35506001, SRR35506000, SRR35505999			3+	2	2-	2	2-;	1;	2-	4	0;	2+	2-	2-	3+	3+	3+	2	2+3	2-	11+;	3+
17KAZ123-2	17KAZ123-2	Triticum	17KAZ123-2	SRR35505998, SRR35505996, SRR35505995			3+	22+	3+	22+	2-	;	2	4	4	2+3	2-	2	3+	3+	3+	2	2	2-	11+	3+
17KAZ124-1-1	17KAZ124-1-1	Triticum	17KAZ124-1-1	SRR35506240, SRR35506239, SRR35506238			3+	2+	2-	2+	2-	3+	2-	3+	;	2+	2-	2	3+	3+	3+	2+	2	;2-	;1	3+
17KAZ124-3	17KAZ124-3	Triticum	17KAZ124-3	SRR35506237, SRR35506236, SRR35506235			3+	2+	33+	2	;2-	3+	2-	3+	;1-	2+	2-	2-	3+	3+	1+13-N	2-	2	2-;	11+;	3+
17KAZ124-4-3	17KAZ124-4-3	Triticum	17KAZ124-4-3	SRR35506234, SRR35506233, SRR35506231			3+	2	2-	3+	2-	;11+	2	3+	;1-	2	2-	2-	33+	3+	3+	2+3	2+2	2-	2;	3+
17KAZ124-5-2	17KAZ124-5-2	Triticum	17KAZ124-5-2	SRR35506230, SRR35506229, SRR35506228			3+	33+	2-	2	2-	;	3+	3+	3+	3+3	2-	2-	3+	3+	1+1	2-	22-	2-	1+;	4
17KAZ125-3-1	17KAZ125-3-1	Triticum	17KAZ125-3-1	SRR35506227, SRR35506226, SRR35506225			3+	2	2-	2+	2-	;	2	3+	;	2+	2-	2-	3+	3+	3+	2+	2-	2-	2+	3+
17KAZ125-5-2	17KAZ125-5-2	Triticum	17KAZ125-5-2	SRR35506224, SRR35506223, SRR35506222			3+	2-	33+	2	2-	;	3+	3+	0	2+	2-	2+3	3+	3+	3+	2-	2	2-	2;	3+
17KAZ126-1	17KAZ126-1	Triticum	17KAZ126-1	SRR35506220, SRR35506219, SRR35506218			3+	2	3+	3	2-	;	3+	4	;13-N	2+	3+	2+	3+	3+	11+N	2	2-	2-	;1-	4
17KAZ127-1	17KAZ127-1	Triticum	17KAZ127-1	SRR35506217, SRR35506216			;1-	22+	2-;	33+	2-;	1+13;	22+	4	3+	33+	2-	2+	3+	3+	3+3	2	2	2-;	;	4
18SPA092-1_S4_L001	18SPA092-1	Triticum	18SPA092-1_S4_L001	SRR35506323	SAMN50091207	PRJNA1263545	4	3+	3+	4	2-	3-3	3+	23-	0	3	2	2+3	2-	2-	;1-	2-	2	3	3	3+
19SPA124-9-1_S2_L001	19SPA124-9-1	Triticum	19SPA124-9-1_S2_L001	SRR35506322	SAMN50091208	PRJNA1263545	4	4	4	4	2	4	4	2	0	4	2+	2	2-	2-	;1	2-	3+	4	4	4
19SPA127-10-1_S3_L001	19SPA127-10-1	Triticum	19SPA127-10-1_S3_L001	SRR35506047	SAMN50091209	PRJNA1263545	4	4	4	4	2-	4	4	22+	0;	4	3+	4	2	2	4	3+	2	4	4	4
22NY1032_S155	22NY1032	Secale	22NY1032_S155	SRR35506020	SAMN50091210	PRJNA1263545	0	0;	0	0	0	0	0	0	0	0	0	0	0	0	0	0	0	0	0	0
24TX1032-1_S156	24TX1032-1	Secale	24TX1032-1_S156	SRR35506065	SAMN50091211	PRJNA1263545	0	0	0	0	0	0	0	0	0	0	0	0	0	0	0	0	0	0	0	0
24TX1033-3_S157	24TX1033-3	Secale	24TX1033-3_S157	SRR35506054	SAMN50091212	PRJNA1263545	0	0	0	0	0	0	0	0	0	0	0	0	0	0	0	0	0	0	0	0
59KS19_S45	59KS19	Triticum	59KS19_S45	SRR17888382	SAMN25656369	PRJNA803546	33+	2	;2-	3+	2-	0	2	3+	0	2	2	2+3	2	2-	33+	33+	2	2	0	33+1
60ND55C_S29	60ND55C	Triticum	60ND55C_S29	SRR35505984	SAMN50091269	PRJNA1263545
61PA80A_S12	61PA80A	Triticum	61PA80A_S12	SRR17888380	SAMN25656370	PRJNA803546	3+	3+	2	3+	3+	-	3+	3+	33+	22+	2	0;2	3+	3+	;13-	1;	2	2-	0;	3+
65SD2_S64	65SD2	Triticum	65SD2_S64	SRR35505983	SAMN50091270	PRJNA1263545
69KS170_S49	69KS170	Triticum	69KS170_S49	SRR17888379	SAMN25656371	PRJNA803546	3+	-	2-	3+	3+	3+	3+	3+	3+	33+	2-	0;	3+	3+	;13-	;13	2	2-	0;	3+
69MN399C_S37	69MN399C	Triticum	69MN399C_S37	SRR35505982	SAMN50091271	PRJNA1263545
69SD657C_S39	69SD657C	Triticum	69SD657C_S39	SRR35505981	SAMN50091272	PRJNA1263545
71MN603-2_S43	71MN603-2	Triticum	71MN603-2_S43	SRR17888378	SAMN25656372	PRJNA803546	3	12-	;1-	;2-	;1	0;	2-	3	0;	2+	2	2	2-	;2-	33+	22+	-	2-	0;	3+
71WI344A_S10	71WI344A	Triticum	71WI344A_S10	SRR35505980	SAMN50091273	PRJNA1263545	3+	3+	2-	22+/3+	2-	3+	3+	3+	3+	3+	2-	0;	3+	3+	13-	0;	2	2-	0;	3+
72CA1A_S36	72CA1A	Triticum	72CA1A_S36	SRR35505979	SAMN50091274	PRJNA1263545	33+	33+	33+	33+	33+	0;	33+	33+	3	2 lif	2	0;	2	33+	33+	33+	22+	2	0;	33+
72ETH09-3_S1	72ETH09-3	Triticum	72ETH09-3_S1	SRR35505978	SAMN50091275	PRJNA1263545	3+	3+	2-	3+	2-	3+	2	3+	0; / 3+	3+	33+	33+	3+	3+	3+	3+	2	2-	33+	3+
72ETH11-4_S6	72ETH11-4	Triticum	72ETH11-4_S6	SRR17888377	SAMN25656373	PRJNA803546	3	3	3	3	2	3	3	33+	0	3	2	2	3	3	3	2+	2	2	0/3lif	3+
72ETH9-3_S7	72ETH9-3	Triticum	72ETH9-3_S7	SRR17888376	SAMN25656374	PRJNA803546	3+	3+	2-	3+	2-	3+	2	3+	0; / 3+	3+	33+	33+	3+	3+	3+	3+	2	2-	33+	3+
72FL187B_S14	72FL187B	Triticum	72FL187B_S14	SRR35505977	SAMN50091276	PRJNA1263545	33+	3+	2-	3+	3+	3+	3+	3+	3+	3+	2-	;1	3+	3+	31+	11+	2	2-	;1	3+
72WA1097A_ATCACG_L003	72WA1097A	Triticum	72WA1097A_ATCACG_L003	SRR35505975	SAMN50091277	PRJNA1263545	0;1	3+	;1	2	;1	0;	3+	3+	31;	2	2	3+	3+	-	3+	2-	2	12-	0;	3+
72WA109A_S25	72WA109A	Triticum	72WA109A_S25	SRR17888375	SAMN25656375	PRJNA803546	3+	3+	3	3+	3+	0;	2	3+	31;	2+	2	;3-	2-	3+	3+	3	2	2-	0;1	3+
72WA1163A_S65	72WA1163A	Triticum	72WA1163A_S65	SRR17888374	SAMN25656376	PRJNA803546	3+	3+	2	22+	2-	33+	2	3+	3+	2	2	0;	3+	2-	;13	2-	2	2-	0;	3+
72WA1212A_CGATGT_L003	72WA1212A	Triticum	72WA1212A_CGATGT_L003	SRR35505974	SAMN50091278	PRJNA1263545	3+	33+	;1	33+	;1	;13-C	3+	3+	0	2	22-	33+	3+	;1	3+	22-	2	22-	0;	3+
72WA1212B-1-2_S17	72WA1212B-1-2	Triticum	72WA1212B-1-2_S17	SRR35505973	SAMN50091279	PRJNA1263545	3	3	;1	3	;1	;1	2	3	0	2	2	2-	3	3+	3	2	22+	2-	0	3
73WA399C_S20	73WA399C	Triticum	73WA399C_S20	SRR17888373	SAMN25656377	PRJNA803546	-	3+	2-	2	;2-	;1	33+	3+	0;	2	2	2	3	2-	33+	2-	2	2-	0;	3+
74MN1049_S66	74MN1409	Triticum	74MN1409_S66	SRR17888372	SAMN25656378	PRJNA803546	33+	3	3	3	3	0;	3	3	3	3	2	2	2-	3	3+	3	2+	2	;2	3+
74MN16A_S16	74MN16A	Triticum	74MN16A_S16	SRR35505972	SAMN50091280	PRJNA1263545	3+	3+	2	33+	3+	3+	3+	3+	3+	3+	2	;1	33+	3+	13-	13-	2	22-	0;	3+
74WA1090A_S63	74WA1090A	Triticum	74WA1090A_S63	SRR35505971	SAMN50091281	PRJNA1263545
74WA1331B_TTAGGC_L003	74WA1331B	Triticum	74WA1331B_TTAGGC_L003	SRR35505970	SAMN50091282	PRJNA1263545	;1	2-	;2-	2	;1	;3-	33+	3+	0;	2	2	;1	2-	3+	3+	2	2	;2-	0;	3+
74WA1530-2_S8	74WA1530-2	Triticum	74WA1530-2_S8	SRR35505969	SAMN50091283	PRJNA1263545
75LA4C_S48	75LA4C	Triticum	75LA4C_S48	SRR17888371	SAMN25656379	PRJNA803546	-	3+	2-	3+	3+	;	-	3+	3+	33+	2	0;	3+	3+	;1	-2	22-	2-	0	3
75ND717C_S47	75ND717C	Triticum	75ND717C_S47	SRR35505968	SAMN50091284	PRJNA1263545	33+	33+	2	3	33+	33+	3	33+	0	33+	2	33+	33+	33+	33+	2	2	2	0/3	33+
75WA1048C-1-2_S14	75WA1048C-1-2	Triticum	75WA1048C-1-2_S14	SRR35506212	SAMN50091285	PRJNA1263545	2-/3	3	;1	22+	3	0;	2	3+	0	2	2	22+	2	3+	3_	2	2	2-	0	3+
75WA1381A_S11	75WA1381A	Triticum	75WA1381A_S11	SRR35506211	SAMN50091286	PRJNA1263545	3	3	2-	3	;1	;2	3	3	0;	2+	2	0;	2	3	3	2-	3	2-	0	22+
75WA1502C_S29	75WA1502C	Triticum	75WA1502C_S29	SRR35506209	SAMN50091287	PRJNA1263545	3+	3+	;	33+	0;	0;	2	3+	0	2	2	22+	1	3+	3+	2-	3+	-	0;	3+
75WA1506_S57	75WA1506	Triticum	75WA1506_S57	SRR17888369	SAMN25656380	PRJNA803546	3+	3+	;	3	12-	33-C	2/3+	3+	0;	2	2	2	3+	3+	3+	2	22+	2-	0;	3+
75WA1627A-1_S13	75WA1627A-1	Triticum	75WA1627A-1_S13	SRR35506208	SAMN50091288	PRJNA1263545	3+	3	2-	3	0	3	2	3	3lif	22+	2	2	3	3	3	2	2	2	0	3
75WA1652_S41	75WA1652	Triticum	75WA1652_S41	SRR35506071	SAMN51493098	PRJNA1263545	33+	33+	2	2+3	2	2	2	3+	0;	2	2/3	3	33+	33+	33+	3	33+	2	0;	33+
75WA1781C_S52	75WA1781C	Triticum	75WA1781C_S52	SRR17888368	SAMN25656381	PRJNA803546	0	33-	0;	2	0;	0;	12-	3	;1	2	;2-	0	3	33+	33+	2	2	;1	0;	33+
75WA974A_S19	75WA974A	Triticum	75WA974A_S19	SRR35506207	SAMN50091289	PRJNA1263545	0	3+	1+	2+	;1+	0;	3	3	0	22+	2	22+	2-	3	3	2-	2	2-	0	3
76WA1048C_TGACCA_L003	76WA1048C	Triticum	76WA1048C_TGACCA_L003	SRR35506206	SAMN50091290	PRJNA1263545
76WA1068B_S65	76WA1068B	Triticum	76WA1068B_S65	SRR35506205	SAMN50091291	PRJNA1263545
76WA114-1_S15	76WA114-1	Triticum	76WA114-1_S15	SRR35506204	SAMN50091292	PRJNA1263545
76WA1204C_ACAGTG_L003	76WA1204C	Triticum	76WA1204C_ACAGTG_L003	SRR35506203	SAMN50091293	PRJNA1263545	33-	33+	32Y	2	;	;	2-	12	0;	2-	;2-	2-	3	3/;1	33+	2+	2+	2+	0;	33+
76WA1228C_S60	76WA1228C	Triticum	76WA1228C_S60	SRR35506202	SAMN50091294	PRJNA1263545	0;	33+	;1	32+	0;1	0;1	33+	3+	0;	2-	22-	33+	33+	33+	3+	12-	2	2-	0;	3+
76WA1293A-1_S9	76WA1293A-1	Triticum	76WA1293A-1_S9	SRR35506201	SAMN50091295	PRJNA1263545
76WA1295A_S2	76WA1295A	Triticum	76WA1295A_S2	SRR17888367	SAMN25656382	PRJNA803546	3+	3+	;	2	;2-	13-C	2	3+	;1	22+	22-	;1	3+	12-	3+	2	2	;12-	0	3+
76WA1358C_CAGATC_L003	76WA1358C	Triticum	76WA1358C_CAGATC_L003	SRR35506200	SAMN50091296	PRJNA1263545	3+	3+	;3+Y	2	3+	33-c	2	3+	3+	22+	2	0;	3+	2-	3/;	2	32+	1;	0;	3+
76WA1365B_ACTTGA_L003	76WA1365B	Triticum	76WA1365B_ACTTGA_L003	SRR35506198	SAMN50091297	PRJNA1263545	;1	3+	2	2+	2	2	2	3+	0	2	2	22+	3	2	33+	22+	22+	2	0;1	3+
76WA1370B_GATCAG_L003	76WA1370B	Triticum	76WA1370B_GATCAG_L003	SRR35506197	SAMN50091298	PRJNA1263545
76WA1374A_S63	76WA1374A	Triticum	76WA1374A_S63	SRR17888366	SAMN25656383	PRJNA803546	0;1	3+	;1	2	12-	;13-	2	3+	0;	2	2	22-	12-	3+	3+	2	2	2-	0;	3+
76WA1374B_S3	76WA1374B	Triticum	76WA1374B_S3	SRR17888365	SAMN25656384	PRJNA803546	0;	3+	;1	32+	2-	0;	2	3+	0;	2	2	2+	2	3+	3+	2	12-	2-;	0;	3+
76WA1397B_TAGCTT_L003	76WA1397B	Triticum	76WA1397B_TAGCTT_L003	SRR35506196	SAMN50091299	PRJNA1263545	33+	3+	;1	2+	12-	13-C	3+	3+	33-lif	2	2	;	2-/3	2-	3+	2	2-	2-	0;	3+/;13-
76WA1417A_GGCTAC_L003	76WA1417A	Triticum	76WA1417A_GGCTAC_L003	SRR35506195	SAMN50091300	PRJNA1263545	3+	;1	;1	3	;1	;13-C	2	3+/2	0;	2	2	0;	3+	3+	3+	1+2	2	2-	0;	3+
76WA1418C_S12	76WA1418C	Triticum	76WA1418C_S12	SRR35506194	SAMN50091301	PRJNA1263545	2	2	2+	3	0	3	2	3+	0	2+3	3	0;1	2-	3	12-	2-	2	2-	0;	3
76WA1433B_S9	76WA1433B	Triticum	76WA1433B_S9	SRR17888364	SAMN25656385	PRJNA803546	3+	3+	;1	22+	;1	-	2-	3+	33+ lif	22+	22-	22-	;1	33+	3+	2	2	1	0;	3+
76WA1434A_S17	76WA1434A	Triticum	76WA1434A_S17	SRR35506193	SAMN50091302	PRJNA1263545	3+	3+	;1	33+	;	;	2	3+	0;	2	2-	2	3+	3+	3+	2	2	;1	0;	3+
76WA1468A_S10	76WA1468A	Triticum	76WA1468A_S10	SRR17888363	SAMN25656386	PRJNA803546	;1	3+	;1	33+	;1	3C	-	3+	0	2	22-	2	1	;1	13	2	2	2-	0;	3+
76WA1472A_S7	76WA1472A	Triticum	76WA1472A_S7	SRR35506192	SAMN50091303	PRJNA1263545	0	3	;1+	3	1	0;	2	3	0	2	3	2	3+	3+	3	2	2	2	0	3
76WA1762A_CTTGTA_L003	76WA1762A	Triticum	76WA1762A_CTTGTA_L003	SRR35506191	SAMN50091304	PRJNA1263545	3+	3+	2	3+	1+	3N	22+	3+	0	2	2+3	2+3	2	3+	3	2+3	22+	22+	0;1	33+
76WI142A_S54	76WI142A	Triticum	76WI142A_S54	SRR17888362	SAMN25656387	PRJNA803546	33+	33+	33+	33+	33+	-	2+	33+	3	0	2	2	2	33+	33+	33+	2	2	2	33+
77MAR15_S8	77MAR15	Triticum	77MAR15_S8	SRR17888361	SAMN25656388	PRJNA803546	3+	3+	31;Y	2	3+	0;	2,3+	3+	3+	2	2-	0;	33+	2-,3	;13	2-	2	12-	0;	3+
77ND82A_S43	77ND82A	Triticum	77ND82A_S43	SRR40822547	SAMN63430655	PRJNA1263545
78MNBB111_S18	78MNBB111	Triticum	78MNBB111_S18	SRR35506190	SAMN50091305	PRJNA1263545	0	3	0	2+3	2-	1+	3	3	0	2	2	2+3	3	3	3	2	2+	2	0	3
78MNBB217_S15	78MNBB217	Triticum	78MNBB217_S15	SRR35506189	SAMN50091306	PRJNA1263545	0	3+	3+	2+	;2-	33+	3+	3+	0;	2	2	2	3+	3+	3+	2	2	2-	0;1	33+
78WA21BB463_GCCAAT_L003	78WA21BB463	Triticum	78-21-BB463	SRR17888360	SAMN25656389	PRJNA803546	0;	2	0;1	2	0;1	0;1	3+	3+/2/0;	0;	2	2-	0;	2	3+	3+	2	2-	2-	0;	3+
80MN518-3_S30	80MN518-3	Triticum	80MN518-3_S30	SRR35506320	SAMN50091307	PRJNA1263545	3+	3+	1+	3+	;2-	3+	3+	3+	3+	3+	2	high17	3+	3+	2-	2-	2-	1+	NaN	3+
81BRA38A_S77	81BRA38A	Triticum	81BRA38A_S77	SRR17888358	SAMN25656390	PRJNA803546	3+	3+	3+	3+	3+	3+	3+	3+	3+	3+	3+	32+	3+	3+	3+	3+	2	2-	33+;	3+
81KEN1-3	81KEN1-3	Triticum	SRR35506214, SRR35506215	SAMN50091405			0	3+	3+	0	3+	0	3	3+	0	0	3	2	3+	3+	3+	2- c	0	1+	3+	3+ HIF
83ETH13-1_S11	83ETH13-1	Triticum	83ETH13-1_S11	SRR17888357	SAMN25656391	PRJNA803546	0;	22+	0;	23	1	0;	3	3	2+	2	2	3	1	3	3	2+3	2	2	0;	33+
83IND4A_S13	83IND4A	Triticum	83IND4A_S13	SRR17888356	SAMN25656392	PRJNA803546																					Contaminated
83PAK03-2_S14	83PAK03-2	Triticum	83PAK03-2_S14	SRR17888355	SAMN25656393	PRJNA803546																					Contaminated
83SYR2-2	83SYR2-2	Triticum	83SYR2-2	SRR35506077, SRR35506078, SRR35506213	SAMN50091406	PRJNA1263545	;1	22+	;1	2+3	12-	;1	2	2+3	3	22+	3	3	-	3	3	2	2	0;1	0;	-
83SYR2-2_S15	83SYR2-2	Triticum	83SYR2-2_S15	SRR17888354	SAMN25656394	PRJNA803546	;1	22+	;1	2+3	12-	;1	2	2+3	3	22+	3	3	-	3	3	2	2	0;1	0;	-
83TUR1-3_S16	83TUR1-3	Triticum	83TUR1-3_S16	SRR17888353	SAMN25656395	PRJNA803546	-	33+	2	22+	2-	3+	3+	3+/2	0;	2+3	2-	2	3+	3+	3+	3+	2	2-	0;2-	3+
84CSK760-2	84CSK760-2	Triticum	SRR35506074, SRR35506075	SAMN50091407			3	2+	1	33+	22-	0;1	2+	33+	0;	2+3	2+	0	3	3-	2+3	3-	1	0;	0;	3
84CSK766-2_S49	84CSK766-2	Triticum	84CSK766-2_S49	SRR35506319	SAMN50091308	PRJNA1263545	3	3	2	3	2	;2	3	3	23 lif	3	3	22+	3	3	3	2	2	2	0/3 lif	3
84ETH654B_S50	84ETH654B	Triticum	84ETH654B_S50	SRR35506318	SAMN50091309	PRJNA1263545	3+	3+	2-	3+	-	3+	2	3+	3+	3+	3+	3+	3+	3+	3+	3+	2-	2-	33+	3+
84ITA417_S2	84ITA417	Triticum	84ITA417_S2	SRR35506317	SAMN50091310	PRJNA1263545	3+	2	-	3	;	3	2	3	0	2	3	3	3	3	3	3	2-	;1	0	-
84KEN654B_S26	84KEN654B	Triticum	84KEN654B_S26	SRR17888352	SAMN25656396	PRJNA803546	3+	3+	2-	3+	-	3+	2	3+	3+	3+	3+	3+	3+	3+	3+	3+	2-	2-	33+	3+
84KEN8B_S18	84KEN8B	Triticum	84KEN8B_S18	SRR17888351	SAMN25656397	PRJNA803546	3+	3+	3+	3+	3+	3+	22+	3+	0	33+	2	2+3	3+	3+	3+	22+	2-	2-	0;	3+
84MAR10A_S3	84MAR10A	Triticum	84MAR10A_S3	SRR17888350	SAMN25656398	PRJNA803546	3+	3+	2-	3+	2/3+	3+	33+	3+	0	3+	22+	33+	3+	3+	3+	33+	2-	2-	31;	3+
84ZIM767-2_S71	84ZIM767-2	Triticum		SRR40822546	SAMN63430656	PRJNA1263545	3	2+3	2	3	3	3	3	3	0	3	2	2	3	3	3	3	3	2	0 / 3	3
84ZIM767-2	84ZIM767-2	Triticum		SRR40837021, SRR40837022	SAMN63447326	PRJNA1263545	3	2+3	2	3	3	3	3	3	0	3	2	2	3	3	3	3	3	2	0 / 3	3
85CSK760-2_S28	85CSK760-2	Triticum	85CSK760-2_S28	SRR35506316	SAMN50091312	PRJNA1263545	2/3	3	2	2 lif	0;	;2	3	-	-	0 esc?	3	2-/3	3	3	3	3	2+	2	0; single oustule	3
85CSK763-1_S29	85CSK763-1	Triticum	85CSK763-1_S29	SRR35506315	SAMN50091313	PRJNA1263545	3 lif	3 lif	2	3	2-	3	2+3	3	0	3	2	3	3	3	3	3	2	2-	3 lif	3
85ITA599-2_S61	85ITA599-2	Triticum	85ITA599-2_S61	SRR35506314	SAMN50091314	PRJNA1263545	3+	3+	1;	3+	;1	;1	3+	3+	0;	32+	2	3	3+	2	3+	2+3	2	12-	0;3-	3+
85ITA601-2_S8	85ITA601-2	Triticum	85ITA601-2_S8	SRR35506313	SAMN50091315	PRJNA1263545	3 lif	3 lif	2 lif	0 esc	0	3 lif	3	-	-	3 lif	3 lif	3	3 lif	3	0 esc	3 lif	2+ lif	;1 lif	3 lif	3
86CSK760-B_S30	86CSK760-B	Triticum	86CSK760-B_S30	SRR35506312	SAMN50091316	PRJNA1263545	3	2+3	2-	3	;1	;13	3	3/2-	0	3+	3	0;	3+	3	3	3	2	2	;2+	3
86HUN1039-A_S31	86HUN1039-A	Triticum	86HUN1039-A_S31	SRR35506311	SAMN50091317	PRJNA1263545	0;	3+	2-	3+	2-	3-1	3+	3+	0	2+3	2+	2-	4	2	3+	3+	2-	2-	;13+	4
86HUN1041A_S19	86HUN1041A	Triticum	86HUN1041A_S19	SRR17888349	SAMN25656399	PRJNA803546	3	2+3	2	2+3	1	3	3	3	0;	2+3	2+	3	3	3	3	2+3	2-	2	2	3
86ITA1042-A_S32	86ITA1042-A	Triticum	86ITA1042-A_S32	SRR35506309	SAMN50091318	PRJNA1263545	2 lif	3	2	3	2	3	2+3	-	-	3	3	3	3	3	3	2+	2	;1	3	3
86MAR179B_S20	86MAR179B	Triticum	86MAR179B_S20	SRR17888347	SAMN25656400	PRJNA803546	0	12	;	2	;	0;	3+	3+	0	2+3	22-	3	2-	3+	3+	2	2-	;	0	3+
86PAK27-B_S33	86PAK27-B	Triticum	86PAK27-B_S33	SRR35506308	SAMN50091319	PRJNA1263545	;1	3+	2-	3+	2-	3+;	2	3	3+;	2+	4	3+	4	4	3+	3+	2	2	;1	4
87ETH3008D_S40	87ETH3008D	Triticum	87ETH3008D_S40	SRR17888346	SAMN25656401	PRJNA803546	3+	3+	33+	33+	3+2-	3+	33+	3+	0;	2+3	2	23	3+	3+	33+	2+3	2	2-	0;	3+
87KEN301502	87KEN301502	Triticum	87KEN301502	SRR35506072, SRR35506073	SAMN50091408	PRJNA1263545	3+	22+	1+3-	3	2-	3+	33+	33+	0;	33+	22-	22-	33+	33+	3	22+	2-	;2-	0;3-	3+
87KEN3015D-1_S34	87KEN3015D-1	Triticum	87KEN3015D-1_S34	SRR35506306	SAMN50091320	PRJNA1263545
87KEN3015D-2_S35	87KEN3015D-2	Triticum	87KEN3015D-2_S35	SRR35506305	SAMN50091321	PRJNA1263545	3+	22+	1+3-	3	2-	3+	33+	33+	0;	33+	22-	22-	33+	33+	3	22+	2-	;2-	0;3-	3+
87KEN3018-1_S6	87KEN3018-1	Triticum	87KEN3018-1_S6	SRR17888345	SAMN25656402	PRJNA803546	0	33+	33+	2	3+	2	2	3	0	33+	2	3	3+	3	2-N	2-	2	2	0	3+
87MAR179B_S82	87MAR179B	Triticum	87MAR179B_S82	SRR35506304	SAMN50091322	PRJNA1263545	0	12	;	2	;	0;	3+	3+	0	2+3	22-	3	2-	3+	3+	2	2-	;	0	3+
87MDG1054A_S21	87MDG1054A	Triticum	87MDG1054A_S21	SRR17888344	SAMN25656403	PRJNA803546	3	3	2-	3	3	2	3	3	3 lif	3	3	3	3	3	3	3	2	1	3	3
88ESP3021-3_S36	88ESP3021-3	Triticum	88ESP3021-3_S36	SRR35506303	SAMN50091323	PRJNA1263545	3+	3	3+	3	3+	3+	33+	33+	0;	3+	3+	3	3	3	3+	2+3C	2	3 1 contaminant	3+	3+
95MN1080_S52	95MN1080	Triticum	95MN1080_S52	SRR17888343	SAMN25656404	PRJNA803546	3+	3+	;1	2	;2-	1+;	3+	3+	0;	2	2-	2	3+	3+	33+	2+	2-	2-	0;	3+
96MN83A-3_S16	96MN83A	Triticum	96MN83A-3_S16	SRR17888342	SAMN25656405	PRJNA803546
96ZIM1A_S62	96ZIM1A	Triticum	96ZIM1A_S62	SRR17888341	SAMN25656406	PRJNA803546	3+	3+	3+	3+	33+	0;	3+	3+	3+	32+	2-	22+	-	3+	3+	3+	22+	;2-	0;	3+
99EGY4A_S39	99EGY4A	Triticum	99EGY4A_S39	SRR17888340	SAMN25656407	PRJNA803546	3	3	3	3	3	;1lif	3lif	3	;13	3	22+	3	3	3	3	2	2	2	3	3	Contaminated
99EGY5B_S22	99EGY5B	Triticum	99EGY5B_S22	SRR17888339	SAMN25656408	PRJNA803546	3+	3+	2	3+	3+	3+	2,3+	3+	3+	33+	3+	3	3+	3+	3+	3+	2	12	23+	3+
99EGY6A_S23	99EGY6A	Triticum	99EGY6A_S23	SRR17888338	SAMN25656409	PRJNA803546	3+	3+	3+	33+	3+	0;	3+	3+	0;/3	22+	22-	0;	;1	3+	3+	3+	2+3	;2-	0;	3+
99KS76A-1_S48	99KS76A-1	Triticum	99KS76A-1_S48	SRR17888317	SAMN25656428	PRJNA803546
B002_S60	B002	Triticum	B002_S60	SRR17888336	SAMN25656410	PRJNA803546
B006_S21	B006	Triticum	B006_S21	SRR17888335	SAMN25656411	PRJNA803546	3+	22-	;13Y	2	;2-	;	2	3+	0;	2	3+	0;	;12-	3+	11+	2	22-	2-	0;	3+
B008_S27	B008	Triticum	B008_S27	SRR17888334	SAMN25656412	PRJNA803546
B013_S29	B013	Triticum	B013_S29	SRR35506302	SAMN50091324	PRJNA1263545
B014_S18	B014	Triticum	B014_S18	SRR17888333	SAMN25656413	PRJNA803546
B040_S11	B040	Triticum	B040_S11	SRR17888332	SAMN25656414	PRJNA803546	3+	3+	3;Y	2	;2-	;1	2	3+	0;	2	33+	;	2-	3+	3+	2	2	;2-	0	3+
B042_S50	B042	Triticum	B042_S50	SRR17888331	SAMN25656415	PRJNA803546
B053_S33	B053	Triticum	B053_S33	SRR17888330	SAMN25656416	PRJNA803546	3+	0;	31 Y	2	;2-	3C	2	3+/2-	0;	22+	2	2	-	3+	3+	2	22+	2-	0;1	3+
B078_S15	B078	Triticum	B078_S15	SRR35506301	SAMN50091325	PRJNA1263545
B087_S49	B087	Triticum	B087_S49	SRR17888329	SAMN25656417	PRJNA803546
B098_S23	B098	Triticum	B098_S23	SRR17888328	SAMN25656418	PRJNA803546	3+	2	;1	3+	;2-	0;1	2	3+	0;1	2+3	-	0;	22+	3+	3+	22+	2-	2-	0;	3+
B101_S7	B101	Triticum	B101_S7	SRR17888327	SAMN25656419	PRJNA803546
B106_S19	B106	Triticum	B106_S19	SRR17888325	SAMN25656420	PRJNA803546	3	2	;1	2	2	0;	2	3	0;	3	2+	0;	0;1	3	3	2	3	2	0	3
B108_S34	B108	Triticum	B108_S34	SRR17888324	SAMN25656421	PRJNA803546	3+	2	-	2	;	;1	2	3+/2	0;	22+	2	0;	2-	3+	31+	;2-	22+	-	0;	3+
B109_S24	B109	Triticum	B109_S24	SRR17888323	SAMN25656422	PRJNA803546
B117_S9	B117	Triticum	B117_S9	SRR17888322	SAMN25656423	PRJNA803546	3+	2	31Y	2	3+	13C	3+	3+	0;	2+	3+	0;1	;2-	3+	3+	2	2	2-	0;	3+
F2-B019_S33	F2-B019	Triticum	F2-B019_S33	SRR35506300	SAMN50091326	PRJNA1263545
F2-B025_S68	B025	Triticum	B025_S68	SRR17888321	SAMN25656424	PRJNA803546
F2-B046-2_S20	F2-B046-2	Triticum	F2-B046-2_S20	SRR35506298	SAMN50091327	PRJNA1263545
F2-B066_S18	B066	Triticum	B066_S18	SRR17888320	SAMN25656425	PRJNA803546
F2-B094_S34	F2-B094	Triticum	B094_S34	SRR17888319	SAMN25656426	PRJNA803546
F2-B097-3_S19	F2-B097-3	Triticum	F2-B097-3_S19	SRR35506297	SAMN50091328	PRJNA1263545
F2-B097-9A1_S11	F2-B097-9A1	Triticum	F2-B097-9A1_S11	SRR35506296	SAMN50091329	PRJNA1263545
F2-B099_S35	F2-B099	Triticum	B099_S35	SRR17888318	SAMN25656427	PRJNA803546
Pgt-4A_S90		Triticum	Pgt-4A_S90	SRR35506070	SAMN51493197	PRJNA1263545	0;1	2	0;1	0;1	3+	3+/2/0;	0;	2	2-	0;	2	3+	3+	2	2-	2-	0;	3+	0;	2-
Pgt7A_S57		Triticum		SRR40822545	SAMN63430657	PRJNA1263545	33+	22+	;2-	0;	2	3+	3+	2	2	22+	3+	2	31+	1;	2	2-	0;	3+	2	2-
S1-7A-4285_S12		Triticum		SRR40822544	SAMN63430658	PRJNA1263545	0	3+	;1	2	1	0;	2	3+	0	12	2-	2	2	2-	3+	2	2-	12-	;1	3+
S1-7A-4291_S13		Triticum		SRR40822543	SAMN63430659	PRJNA1263545	3+	3+	31	2-	12-	0	2-	3+	0	23	3+	23	3+	1	;1+	;	2	12-	0;	3+
DS04_RSR106-5		Secale		ERR6847870		PRJEB47693
DS04_RSR11-4		Secale		ERR6847868		PRJEB47693
DS04_RSR3c-3		Secale		ERR6847867		PRJEB47693
DS04_RSR46-2		Secale		ERR6847869		PRJEB47693
370-c				SRR24065680		PRJNA952228	3+	3+	1+	2	2-	0;	3+	3+	3+	0;	0;	high17	3+	3+	1+	2-	NaN	NaN	NaN	NaN
A-14				SRR24065679		PRJNA952228	0;	3+	1+	3+	3+	0;	3+	3+	0;	3+	2	high17	2-	3+	3+	2-	2	1+	NaN	3+
A-15				SRR24065678		PRJNA952228	0	3+	1+	3+	3+	0;	3+	3+	3+	22+	2	0;	2-	3+	1+	2-	NaN	NaN	NaN	NaN
A-21				SRR24065677		PRJNA952228	3+	3+	3+	3+	;2-	0;	2	3+	3+	22+	2	high17	2-	3+	3+	2-	22-	1+	0;	3+
Bpu1				SRR24065691		PRJNA952228
Bpu2				SRR24065690		PRJNA952228
Bpu4				SRR24065689		PRJNA952228
Bpu5				SRR24065688		PRJNA952228
Bpu6				SRR24065687		PRJNA952228
Brcx1				SRR24065762		PRJNA952228
Brcx12				SRR24065755		PRJNA952228
Brcx13				SRR24065754		PRJNA952228
Brcx14				SRR24065753		PRJNA952228
Brcx16				SRR24065752		PRJNA952228
Brcx18				SRR24065751		PRJNA952228
Brcx21				SRR24065750		PRJNA952228
Brcx22				SRR24065749		PRJNA952228
Brcx24				SRR24065748		PRJNA952228
Brcx26				SRR24065746		PRJNA952228
Brcx27				SRR24065745		PRJNA952228
Brcx3				SRR24065761		PRJNA952228
Brcx32				SRR24065744		PRJNA952228
Brcx39				SRR24065743		PRJNA952228
Brcx4				SRR24065760		PRJNA952228
Brcx40				SRR24065742		PRJNA952228
Brcx43				SRR24065741		PRJNA952228
Brcx44				SRR24065740		PRJNA952228
Brcx45				SRR24065739		PRJNA952228
Brcx49				SRR24065738		PRJNA952228
Brcx5				SRR24065759		PRJNA952228
Brcx6				SRR24065757		PRJNA952228
Brcx7				SRR24065756		PRJNA952228
BrMo1				SRR24065770		PRJNA952228
BrMo10				SRR24065725		PRJNA952228
BrMo12				SRR24065714		PRJNA952228
BrMo13				SRR24065703		PRJNA952228
BrMo14				SRR24065692		PRJNA952228
BrMo15				SRR24065681		PRJNA952228
BrMo18				SRR24065766		PRJNA952228
BrMo22				SRR24065765		PRJNA952228
BrMo23				SRR24065764		PRJNA952228
BrMo25				SRR24065763		PRJNA952228
BrMo3				SRR24065769		PRJNA952228
BrMo5				SRR24065758		PRJNA952228
BrMo7				SRR24065747		PRJNA952228
BrMo9				SRR24065736		PRJNA952228
BrPo16				SRR24065768		PRJNA952228
BrPo17				SRR24065767		PRJNA952228
Cwpu2				SRR24065686		PRJNA952228
Cwpu3				SRR24065685		PRJNA952228
Cwpu4				SRR24065684		PRJNA952228
Cwpu5				SRR24065683		PRJNA952228
Cwpu6				SRR24065682		PRJNA952228
Dhpu4				SRR24065697		PRJNA952228
Epu10				SRR24065707		PRJNA952228
Epu11				SRR24065696		PRJNA952228
Epu14				SRR24065706		PRJNA952228
Epu2				SRR24065709		PRJNA952228
Epu20				SRR24065705		PRJNA952228
Epu24				SRR24065704		PRJNA952228
Epu25				SRR24065702		PRJNA952228
Epu27				SRR24065701		PRJNA952228
Epu5				SRR24065708		PRJNA952228
Lsp15				SRR24065694		PRJNA952228
Lsp16				SRR24065721		PRJNA952228
Lsp18				SRR24065720		PRJNA952228
Lsp21				SRR24065719		PRJNA952228
Lsp27b				SRR24065718		PRJNA952228
Lsp28				SRR24065717		PRJNA952228
Lsp7				SRR24065724		PRJNA952228
Lsp8				SRR24065723		PRJNA952228
Lsp9				SRR24065722		PRJNA952228
Mopu1				SRR24065737		PRJNA952228
Mopu10				SRR24065727		PRJNA952228
Mopu11				SRR24065726		PRJNA952228
Mopu2				SRR24065735		PRJNA952228
Mopu3				SRR24065734		PRJNA952228
Mopu4				SRR24065733		PRJNA952228
Mopu5				SRR24065732		PRJNA952228
Mopu6				SRR24065731		PRJNA952228
Mopu7				SRR24065730		PRJNA952228
Mopu8				SRR24065729		PRJNA952228
Mopu9				SRR24065728		PRJNA952228
Psp1				SRR24065700		PRJNA952228
Psp4				SRR24065699		PRJNA952228
Psp8				SRR24065698		PRJNA952228
QCCJ				SRR24065676		PRJNA952228
R29J				SRR24065675		PRJNA952228
Sbpu14				SRR24065715		PRJNA952228
Sbpu18				SRR24065713		PRJNA952228
Sbpu21				SRR24065695		PRJNA952228
Sbpu26				SRR24065712		PRJNA952228
Sbpu28				SRR24065711		PRJNA952228
Sbpu32				SRR24065710		PRJNA952228
Sbpu5				SRR24065716		PRJNA952228
TMNK				SRR24065693		PRJNA952228
